# TruSight Oncology 500: Enabling Comprehensive Genomic Profiling and Biomarker Reporting with Targeted Sequencing

**DOI:** 10.1101/2020.10.21.349100

**Authors:** Chen Zhao, Tingting Jiang, Jin Hyun Ju, Shile Zhang, Jenhan Tao, Yao Fu, Jenn Lococo, Janel Dockter, Traci Pawlowski, Sven Bilke

## Abstract

**Background:** As knowledge of mechanisms that drive the development of cancer grows, there has been corresponding growth in therapies specific to a mechanism. While these therapies show improvements in patient outcomes, they can be expensive and are effective only for a subset of patients. These treatments drive interest in research focused on the assignment of cancer therapies based on aberrations in individual genes or biomarkers that assess the broader mutational landscape, including microsatellite instability (MSI) and tumor mutational burden (TMB).

**Methods:** Here we describe the TruSight™ Oncology 500 (TSO500; Research Use Only) bioinformatics workflow. This tumor-only approach leverages the next-generation sequencing-based assay TSO500 to enable high fidelity determination of DNA variants across 523 cancer-relevant genes, as well as MSI status and TMB in formalin-fixed paraffin-embedded (FFPE) samples.

**Results:** The TSO500 bioinformatic workflow integrates unique molecular identifier (UMI)-based error correction and a dual approach variant filtering strategy that combines statistical modeling of error rates and database annotations to achieve detection of variants with allele frequency approaching 5% with 99.9998% per base specificity and 99% sensitivity in FFPE samples representing a variety of tumor types. TMB determined using the tumor-only workflow of TSO500 correlated well with tumor-normal (N =170, adjusted *R*^2^=0.9945) and whole-exome sequencing (N=108, adjusted *R*^2^=0.933). Similarly, MSI status determined by TSO500 showed agreement (N=106, 98% agreement) with a MSI-PCR assay.

**Conclusion:** TSO500 is an accurate tumor-only workflow that enables researchers to systematically characterize tumors and identify the next generation of clinical biomarkers.
