## Supplemental Table 1 for "TruSight Oncology 500: Enabling Comprehensive Genomic Profiling and Biomarker Reporting with Targeted Sequencing"

### Sheet: merge
Discrepant Samples are in Red
Sample	Tumor_Type	MSI_PCR	Mean_Target_Coverage	Number_Unstable_Sites	Total_Assessed_Sites	MSI_Score
3272	Lung	stable	414	6	117	0.05
3343	Soft Tissue	stable	250	9	102	0.08
3347	Soft Tissue	stable	196	2	83	0.02
3374	Unknown	stable	254	7	94	0.07
3377	Unknown	stable	242	10	107	0.09
3378	Unknown	stable	313	11	110	0.1
3381	Unknown	stable	318	6	107	0.05
3384	Unknown	stable	359	8	108	0.07
3395	Unknown	stable	180	8	92	0.08
3406	Breast	stable	391	10	121	0.08
3412	Unknown	stable	226	10	82	0.12
3413	Breast	stable	320	7	111	0.06
3418	Breast	stable	393	8	114	0.07
3421	Breast	stable	398	6	117	0.05
3471	Breast	stable	397	6	111	0.05
3517	Lung	stable	337	5	109	0.04
3518	Lung	stable	549	4	121	0.03
3533	Lung	stable	217	7	92	0.07
3538	Lung	stable	323	9	109	0.08
3542	Lung	stable	311	5	102	0.04
3651	Lung	stable	373	5	110	0.04
3674	Skin	stable	271	7	94	0.07
3676	Unknown	stable	338	6	109	0.05
3689	Skin	stable	285	8	99	0.08
3692	Unknown	stable	266	4	85	0.04
3697	Unknown	stable	294	4	103	0.03
3716	Unknown	stable	267	6	112	0.05
3741	Bladder	stable	308	8	110	0.07
3754	Bladder	stable	240	8	97	0.08
3785	Colon	high	360	77	112	0.68
3837	Soft Tissue	stable	409	7	106	0.06
3849	Soft Tissue	stable	316	11	83	0.13
3851	Unknown	stable	382	6	112	0.05
3864	Unknown	stable	259	10	115	0.08
3884	Unknown	stable	214	7	94	0.07
3889	Unknown	stable	340	9	116	0.07
3890	Unknown	stable	177	5	88	0.05
3892	Unknown	stable	219	5	80	0.06
3903	Unknown	stable	202	6	77	0.07
3972	Unknown	stable	295	13	105	0.12
4000	Uterus	high	247	26	70	0.37
4072	Unknown	stable	282	3	78	0.03
4116	Uterus	high	321	23	91	0.25
4118	Uterus	high	334	62	98	0.63
4123	Uterus	high	372	37	92	0.4
4125	Uterus	high	466	42	110	0.38
4140	Unknown	stable	152	4	42	0.09
4173	Stomach	high	300	61	89	0.68
4556	Unknown	stable	451	6	110	0.05
1554-D1	Unknown	stable	310	12	107	0.11
24-D2	Unknown	stable	348	7	120	0.05
2637-Rep1	Not specified	stable	64	3	25	0.12
3117-D1	Unknown	stable	222	3	77	0.03
3191-D1	Lung	stable	396	8	116	0.06
3289-Rep1	Lung	stable	93	0	24	0
3294-Rep1	Prostate	stable	120	11	76	0.14
3370-Rep1	Uterus	high	83	14	53	0.26
3396-Rep1	Unknown	stable	144	10	93	0.1
3397-Rep1	Unknown	stable	100	7	52	0.13
3415-Rep1	Breast	stable	202	7	102	0.06
3444-Rep1	Breast	high	256	35	104	0.33
3451-Rep1	Breast	stable	215	13	107	0.12
3568-1	Unknown	stable	193	3	70	0.04
3568-2	Unknown	stable	191	6	76	0.07
3569-1	Unknown	stable	135	3	47	0.06
3569-2	Unknown	stable	135	2	43	0.04
3610-Rep1	Prostate	stable	149	12	85	0.14
3612-1	Unknown	stable	224	8	82	0.09
3612-2	Unknown	stable	223	11	83	0.13
3615-Rep1	Prostate	stable	179	11	94	0.11
3616-1	Unknown	stable	291	11	102	0.1
3616-2	Unknown	stable	296	9	97	0.09
3634-1	Unknown	stable	425	7	120	0.05
3634-2	Unknown	stable	419	6	117	0.05
3658-1	Unknown	stable	273	11	115	0.09
3658-2	Unknown	stable	268	9	114	0.07
3671-Rep1	Lung	stable	572	7	126	0.05
3795-Rep1	Colon	stable	97	2	45	0.04
3802-1	Colon	stable	347	4	90	0.04
3802-2	Colon	stable	363	9	112	0.08
3906-Rep1	Colon	stable	123	2	51	0.03
3929-Rep1	Colon	high	293	40	121	0.33
4009-Rep1	Breast	stable	380	7	119	0.05
4029-Rep1	Uterus	stable	213	10	107	0.09
4034-Rep1	Breast	stable	203	11	106	0.1
4036-Rep1	Uterus	stable	578	61	122	0.5
4070-Rep1	Colon	stable	117	16	54	0.29
4128-Rep1	Uterus	stable	120	10	62	0.16
4176-Rep1	Stomach	stable	150	6	82	0.07
741-D3	Lung	stable	201	4	76	0.05
NA17051	Unknown	stable	213	1	49	0.02
NA17052	Unknown	stable	282	2	64	0.03
NA17053	Unknown	stable	753	5	111	0.04
NA17054	Unknown	stable	466	6	94	0.06
NA17055	Unknown	stable	334	0	71	0
NA17056	Unknown	stable	653	5	110	0.04
NA17057	Unknown	stable	510	5	102	0.04
NA17058	Unknown	stable	598	5	109	0.04
NA17059	Unknown	stable	245	3	57	0.05
NA17060	Unknown	stable	547	4	103	0.03
SC-Rep1	NA	stable	526	3	105	0.02
SC-Rep2	NA	stable	498	4	110	0.03
SC-Rep3	NA	stable	601	6	118	0.05
seracaretri-r1	NA	stable	527	4	96	0.04
seracaretri-r2	NA	stable	449	2	76	0.02
seracaretri-r3	NA	stable	413	3	76	0.03
